# MAPR origins reveal a new class of prokaryotic cytochrome b_5_ proteins and possible role in eukaryogenesis

**DOI:** 10.1101/2021.11.17.468889

**Authors:** Daniel Tamarit, Sarah Teakel, Michealla Marama, David Aragão, Svetlana Y. Gerdes, Jade K. Forwood, Thijs J. G. Ettema, Michael A. Cahill

## Abstract

The multiple functions of PGRMC1, the archetypal heme-binding eukaryotic MAPR family member, include steroidogenic regulation, membrane trafficking, and steroid responsiveness. The interrelationships between these functions are currently poorly understood. Previous work has shown that different MAPR subclasses were present early in eukaryotic evolution, and that tyrosine phosphorylated residues appeared in the eumetazoan ancestor, coincident with a gastrulation organizer. Here we show that MAPR proteins are related to a newly recognized class of prokaryotic cytochrome-b_5_ domain proteins. Our first solved structure of this new class exhibits shared MAPR-like folded architecture and heme-binding orientation. We also report that a protein subgroup from Candidate Phyla Radiation bacteria shares MAPR-like heme-interacting tyrosines. Our results support bacterial origins for both PGRMC1 and CYP51A, that catalyze the meiosis-associated 14-demethylation of the first sterol lanosterol from yeast to humans. We propose that eukaryotic acquisition of a membrane-trafficking function related to sterol metabolism was associated with the appearance of MAPR genes early in eukaryotic evolution.
