## Supplementary Appendix D for "MAPR origins reveal a new class of prokaryotic cytochrome b_5_ proteins and possible role in eukaryogenesis"

### Sheet: Sheet1
						Topology analysis of the subtree including Cytb5MY and their immediate sister group									Topology analysis of the subtree formed by the previous clade and their closest relatives
Tree	cdhita	Sequences	Alignment	Trimmingb	Model	Topology	Monophyly support	Taxa clade	Taxa (lighter partition side)	TBE thresholdc	Sister support	Taxa sister clade	Taxa (lighter partition side)	TBE thresholdc	Topology	Monophyly support	Taxa clade	Taxa (lighter partition side)	TBE thresholdc	Sister support	Taxa sister clade	Taxa (lighter partition side)	TBE thresholdc
#1	0.5	206	Forward+Reverse	0.25	LGC60R4F	MAPR-sister	0.9995	166	40	0.923077	0.9035	154	52	0.745098
#2	0.5	206	Forward	0.5	WAGC60R4F	MAPR-sister (b5MY +1 Opisthokont paraphyletic)	0.999	166	40	0.923077	0.9138	154	52	0.745098
#3	0.5	206	Forward	0.5	WAGC40R8F	1 Opisthokont	0.6883	14	14	0.923077	NA	NA	NA	NA	MAPR-sister	0.9992	166	40	0.923077	0.9162	154	52	0.745098
#4	0.5	206	Forward	0.25	WAGC40R8F	MAPR-sister	0.9987	166	40	0.923077	0.9057	154	52	0.745098
#5	0.5	206	Forward	0.25	WAGC60R4F	MAPR-sister (b5MY paraphyletic)	0.9995	166	40	0.923077	0.9053	154	52	0.745098
#6	0.65	449	Forward+Reverse	0.25	LGC60R4F	2 Opisthokonts	0.7786	15	15	0.857143	NA	NA	NA	NA	NEUFC-sister	0.9557	188	188	0.930481	NA	NA	NA	NA
#7	0.65	449	Forward	0.5	WAGC60R8F	2 Opisthokonts	0.7771	15	15	0.857143	NA	NA	NA	NA	NEUFC-sister	0.9325	188	188	0.930481	NA	NA	NA	NA
#8	0.65	449	Forward	0.25	LGC60R4F	1 Opisthokont	0.79	14	14	0.923077	NA	NA	NA	NA	NEUFC-sister	0.947	188	188	0.930481	0.9471	174	174	0.924855
#9	0.65	449	Forward	0.25	WAGC60R4F	1 Opisthokont	0.8054	14	14	0.923077	NA	NA	NA	NA	NEUFC-sister	0.9441	187	187	0.930108	0.9331	173	173	0.924419
#10	0.65	449	Forward	0.25	WAGC60R8F	2 Opisthokonts	0.7471	15	15	0.857143	NA	NA	NA	NA	FungiNEUFC-sister	0.8977	156	156	0.916129	0.9719	141	141	0.907143
#11	0.65	449	Forward	0.5	WAGC60R4F	1 Opisthokont	0.7508	14	14	0.923077	NA	NA	NA	NA	FungiNEUFC-sister	0.8775	156	156	0.916129	0.928	142	142	0.907801
#12	0.7	552	Forward+Reverse	0.25	LGC60R4F	1 Stramenopile + 2 Opisthokonts	0.8373	16	16	0.8	NA	NA	NA	NA	NEUFC-sister	0.9297	222	222	0.941176	0.9598	206	206	0.936585
#13	0.7	552	Forward	0.5	WAGC40R8F	2 Opisthokonts	0.7864	15	15	0.857143	NA	NA	NA	NA	FungiNEUFC-sister	0.8542	185	185	0.929348	0.9127	170	170	0.923077
#14	0.7	552	Forward	0.5	WAGC60R4F	1 Opisthokont	0.8037	14	14	0.923077	NA	NA	NA	NA	NEUFC-sister	0.9047	222	222	0.941176	0.9451	208	208	0.937198
#15	0.7	552	Forward	0.25	WAGC60R4F	2 Opisthokonts	0.8264	15	15	0.857143	NA	NA	NA	NA	NEUFC-sister	0.924	222	222	0.941176	0.9661	207	207	0.936893
#16	0.7	552	Forward	0.25	WAGC60R8F	3 Stramenopiles + 1 Opisthokont	0.7475	17	17	0.75	NA	NA	NA	NA
#17	0.8	749	Forward	0.5	WAGC60R8F	NEUFC-sister	0.9494	289	289	0.954861	0.9555	276	276	0.952727
#18	0.8	749	Forward	0.25	LGC60R4F	NEUFC-sister	0.932	289	289	0.954861	0.9581	276	276	0.952727
#19	0.8	749	Forward	0.25	WAGC60R8F	NEUFC-sister	0.939	289	289	0.954861	0.9575	276	276	0.952727
#20	0.9	1071	Forward	0.25	WAGC40R8F	NEUFC-sister	0.9099	372	372	0.96496	0.9159	359	359	0.963687
#21	0.9	1071	Forward	0.5	LGC60R4F	NEUFC-sister	0.9382	372	372	0.96496	0.9421	359	359	0.963687
#22	0.9	1071	Forward	0.5	WAGC40R8F	NEUFC-sister	0.9294	372	372	0.96496	0.9378	359	359	0.963687
#23	0.9	1071	Forward	0.5	WAGC60R4F	NEUFC-sister	0.9508	372	372	0.96496	0.951	359	359	0.963687
#24	0.9	1071	Forward	0.25	LGC60R4F	NEUFC-sister	0.9334	372	372	0.96496	0.9453	359	359	0.963687
#25	0.9	1071	Forward+Reverse	0.25	LGC60R4F	MAPR-sister	0.9999	821	251	0.948	0.963	807	264	0.95057
a	Similarity at which to reduce redundancy (cdhit's "-c" parameter)
b	Minimum percent of non-gap characters to keep an alignment column (trimal's "-gt" parameter)
c	Calculated as "1-(X/(T-1))", following Lemoine et al (2019), where:
		X=Number of b5MY sequences, or Number of affiliating sequences (if <13, only appliicable to topologies with 1-5 affiliating eukaryotes)
		T=Number of taxa defined by the lighter side of the partition
